# The roles of divergent and parallel selection in Amazonian and Andean bird responses to glacial cycles

**DOI:** 10.1101/2025.06.21.660863

**Authors:** Vanessa E. Luzuriaga-Aveiga, Matt J. Thorstensen, Jill E. Jankowski, Jason T. Weir

**Affiliations:** Department of Ecology and Evolutionary Biology, University of Toronto, Toronto, ON, M5S 3B2, Canada; Department of Biological Sciences, University of Toronto Scarborough, Toronto, ON, M1C 1A4, Canada; Biodiversity Research Centre & Department of Zoology, University of British Columbia, Vancouver, BC, V6T 1Z4E, Canada

**Keywords:** Climatic cycle, species pair, Pleistocene, speciation, genomics, differentiation, richness, evolution

## Abstract

Both divergent and parallel selection can contribute to evolutionary change, yet their relative contributions to adaptation and speciation are poorly understood, especially during environmental change. We quantified selective sweep signatures and divergence times in Amazonian avian sister species pairs that either differ in elevation and are expected to have experienced strong divergent selection; or occur in similar lowland habitats and are expected to have experienced strong parallel selection. We found that elevational differentiation resulted in a greater accumulation of selective sweep signatures over the five-million-year timespan covered by our dataset, supporting the importance of divergent selection. Nevertheless, lowland-restricted species pairs accumulated more selective sweeps over the most recent two million years, suggesting that parallel selection, driven by major Pleistocene glacial cycles, produced faster evolutionary change than divergent selection in elevationally differentiated species pairs. Our results highlight parallel selection as an important driver of adaptation and evolution, especially during environmental instability.
