## Supporting Online Materials for "The roles of divergent and parallel selection in Amazonian and Andean bird responses to glacial cycles"

### Sheet: Species catalog
Species	Sample ID	Location	State	Country	Latitude	Longitude	BIOPROJECT	SRA Accession number
Momotus aequatorialis	LSU1760	NA	Pasco	Peru	NA	NA
Momotus aequatorialis	LSU8049	NA	Pasco	Peru	NA	NA
Momotus aequatorialis	LSU8156	NA	Pasco	Peru	NA	NA
Momotus aequatorialis	LSU58424	NA	Puno	Peru	NA	NA
Momotus momota	FMNH433236	NA	Madre de Dios	Peru	NA	NA
Momotus momota	JANP116501	Pantiacolla	Madre de Dios	Peru	-12.6559	-71.2322
Momotus momota	JANP120649	Pantiacolla	Madre de Dios	Peru	-12.6559	-71.2322
Momotus momota	LSU8880	NA	Pando	Bolivia	NA	NA
Momotus momota	LSU9762	NA	Pando	Bolivia	NA	NA
Momotus momota	LSU36751	NA	Rondonia	Brazil	NA	NA
Momotus momota	LSU36765	NA	Rondonia	Brazil	NA	NA
Dryobates affinis	FMNH321143	NA	Cuzco	Peru	NA	NA
Dryobates affinis	FMNH389790	W bank Rio Jiparana	Rondonia	Brazil	-9.75	-61.9167
Dryobates affinis	FMNH389791	W bank Rio Jiparana	Rondonia	Brazil	-9.75	-61.9167
Dryobates affinis	FMNH433274	Paucartambo	Cuzco	Peru	-13.0167	-71.4833
Dryobates affinis	LSU8995	NA	Pando	Bolivia	NA	NA
Dryobates affinis	LSU9591	NA	Pando	Bolivia	NA	NA
Dryobates nigriceps	FMNH433272	NA	Cuzco	Peru	NA	NA
Dryobates nigriceps	FMNH433273	NA	Cuzco	Peru	NA	NA
Dryobates nigriceps	JANW121069	Wayqecha	Cuzco	Peru	-13.1747	-71.5965
Dryobates nigriceps	JANW120017	Wayqecha	Cuzco	Peru	-13.1747	-71.5965
Hypocnemis ochrogyna	JTW1108	South of Nova Mutum	Mato Grosso	Brazil	-14.15	-56.094	PRJNA665047	SRS741148
Hypocnemis ochrogyna	MT048	Querência, Fazenda Tanguro (13o04'S; 52o22'W)	Mato Grosso	Brazil	-13.0667	-52.3667	PRJNA665047	SRS7411503
Hypocnemis ochrogyna	MTMA060	Canarana, Fazenda Tanguro (12o53'29,8"S,52o22'26,7"W)	Mato Grosso	Brazil	-12.8916	-52.3741	PRJNA665047	SRS7411505
Hypocnemis ochrogyna	JTW1360	Prezzoto	Mato Grosso	Brazil	-13.1261	-54.4291	PRJNA665047	SRS7411491
Hypocnemis ochrogyna	JTW1366	Prezzoto	Mato Grosso	Brazil	-13.1261	-54.4291	PRJNA665047	SRS7411490
Hypocnemis ochrogyna	MSF151	Faz. Prezzotto	Mato Grosso	Brazil	-13.1254	-54.4294	PRJNA665047	SRS7411501
Hypocnemis ochrogyna	AAC007	5 km N and 13 km east of Primavera on left bank (south bank) of Teles Pires	Mato Grosso	Brazil	-12.8053	-55.7101	PRJNA665047	SRS7411478
Hypocnemis ochrogyna	PPS254	Entre Rios	Mato Grosso	Brazil	-12.613	-54.4116	PRJNA665047	SRS7411347
Hypocnemis ochrogyna	JTW1349	Entre Rios	Mato Grosso	Brazil	-12.5244	-54.3514	PRJNA665047	SRS7411489
Hypocnemis ochrogyna	JTW1325	Ena Settlement	Mato Grosso	Brazil	-12.108	-54.3123	PRJNA665047	SRS7411486
Hypocnemis ochrogyna	JTW1329	Ena Settlement	Mato Grosso	Brazil	-12.108	-54.3123	PRJNA665047	SRS7411487
Hypocnemis ochrogyna	JTW1377	Faz. Missioneira along Rio Teles Pires	Mato Grosso	Brazil	-11.6064	-55.675	PRJNA665047	SRS7411493
Hypocnemis striata	HIB053	Guarantã do Norte, Fazenda Filhos do Sol	Mato Grosso	Brazil	-9.95192	-54.3237	PRJNA665047	SRS7411356
Hypocnemis striata	HIB054	Guarantã do Norte, Fazenda Filhos do Sol	Mato Grosso	Brazil	-9.95192	-54.3237	PRJNA665047	SRS7411357
Hypocnemis striata	HIB178	60 Km a leste de Guarantã do Norte	Mato Grosso	Brazil	-9.89608	-54.3752	PRJNA665047	SRS7411368
Hypocnemis striata	HIB181	60 Km a leste de Guarantã do Norte	Mato Grosso	Brazil	-9.89608	-54.3752	PRJNA665047	SRS7411369
Hypocnemis striata	HIB185	60 Km a leste de Guarantã do Norte	Mato Grosso	Brazil	-9.89608	-54.3752	PRJNA665047	SRS7411371
Hypocnemis striata	JTW1278	Faz. Ipiranga	Mato Grosso	Brazil	-9.2624	-54.4809	PRJNA665047	SRS7411373
Hypocnemis striata	JTW1285	Faz. Ipiranga	Mato Grosso	Brazil	-9.2624	-54.4809	PRJNA665047	SRS7411375
Hypocnemis striata	JTW1286	Faz. Ipiranga	Mato Grosso	Brazil	-9.2624	-54.4809	PRJNA665047	SRS7411374
Hypocnemis striata	TLPC049	Paranaíta, Rio Teles Pires, Fazenda João Carvalho	Mato Grosso	Brazil	-9.35956	-56.7283	PRJNA665047	SRS7411384
Hypocnemis striata	PIME239	Altamira, RESEX Riosinho do Anfrísio	Para	Brazil	-5.0079	-55.0838	PRJNA665047	SRS7411379
Hypocnemis striata	BR163057	NA	Mato Grosso	Brazil	-8.39875	-55.3856	PRJNA665047	SRS7411351
Hypocnemoides maculicauda	JTW1511	Marcelandia; Santa Rita Site 2	Mato Grosso	Brazil	-11.098	-54.317
Hypocnemoides maculicauda	JTW1512	Marcelandia; Santa Rita Site 2	Mato Grosso	Brazil	-11.098	-54.317
Hypocnemoides maculicauda	MSF0362	NA	NA	Brazil	NA	NA
Hypocnemoides maculicauda	TLPB156	Paranaíta, Rio Teles Pires (ilha)	Mato Grosso	Brazil	-9.40139	-56.6997
Hypocnemoides maculicauda	TLPB192	Paranaíta, Rio Teles Pires (ilha)	Mato Grosso	Brazil	-9.40139	-56.6997
Hypocnemoides maculicauda	GAPTO172	NA	NA	Brazil	NA	NA
Hypocnemoides maculicauda	GAPTO139	NA	NA	Brazil	NA	NA
Hypocnemoides maculicauda	GAPTO155	NA	NA	Brazil	NA	NA
Hypocnemoides maculicauda	GAPTO173	NA	NA	Brazil	NA	NA
Hypocnemoides maculicauda	MPDS1306	Jacareacanga, FLONA Crepori, Rio das Tropas, Cotovelo (6o31'823"S; 57o26'40,4"W)	Para	Brazil	-6.51895	-57.4446
Hypocnemoides maculicauda	JATB180	NA	NA	Brazil	NA	NA
Hypocnemoides maculicauda	JATB181	NA	NA	Brazil	NA	NA
Hypocnemoides maculicauda	MSF316	Uruará, Fazenda Alcatéia	Para	Brazil	-3.70375	-53.5847
Hypocnemoides maculicauda	MSF361	Anapu, Ilha da Fazenda do Raimundo	Para	Brazil	-3.15051	-51.0303
Hypocnemoides maculicauda	MSF362	Anapu, Ilha da Fazenda do Raimundo	Para	Brazil	-3.15051	-51.0303
Hypocnemoides maculicauda	UHE049	Rio Xingu, Altamira, Ilha da Taboca	Para	Brazil	-3.3669	-51.9542
Hypocnemoides maculicauda	UHE050	Rio Xingu, Altamira, Ilha da Taboca	Para	Brazil	-3.3669	-51.9542
Hypocnemoides maculicauda	UHE051	Rio Xingu, Altamira, Ilha da Taboca	Para	Brazil	-3.3669	-51.9542
Hypocnemoides melanopogon	MSF338	Vitória do Xingu, Ilha do Rio Xingu	Para	Brazil	-2.85039	-51.983
Hypocnemoides melanopogon	FM39413			Brazil	NA	NA
Hypocnemoides melanopogon	CN003	FLOTA de Faro, ca 70 km NW de Faro	Para	Brazil	-1.7	-57.2
Hypocnemoides melanopogon	CN092	FLOTA de Faro, ca 70 km NW de Faro	Para	Brazil	-1.7	-57.2
Hypocnemoides melanopogon	CN094	FLOTA de Faro, ca 70 km NW de Faro	Para	Brazil	-1.7	-57.2
Hypocnemoides melanopogon	CN60	FLOTA de Faro, ca 70 km NW de Faro	Para	Brazil	-1.7	-57.2
Hypocnemoides melanopogon	CN1177	Almeirim, FLOTA do Paru	Para	Brazil	-0.933333	-53.2333
Hypocnemoides melanopogon	CN1193	Almeirim, FLOTA do Paru	Para	Brazil	-0.933333	-53.2333
Hypocnemoides melanopogon	CN1234	Almeirim, FLOTA do Paru	Para	Brazil	-0.933333	-53.2333
Hypocnemoides melanopogon	MARJ139	Ilha do Marajó, Município de Chaves, cerca de 4 km S	Para	Brazil	-0.203389	-49.9766
Hypocnemoides melanopogon	MARJ150	Ilha do Marajó, Município de Chaves, cerca de 4 km S	Para	Brazil	-0.203	-49.9802
Hypocnemoides melanopogon	DPN024	Rio Jari, margem direita, Monte Dourado, Reserva Ecológica Jari	Para	Brazil	-0.683333	-52.5167
Hypocnemoides melanopogon	DPN034	Rio Jari, margem direita, Monte Dourado, Reserva Ecológica Jari	Para	Brazil	-0.683333	-52.5167
Hypocnemoides melanopogon	DPN038	Rio Jari, margem direita, Monte Dourado, Reserva Ecológica Jari	Para	Brazil	-0.683333	-52.5167
Hypocnemoides melanopogon	CN1003	Almeirim, REBIO Maicuru	Para	Brazil	0.816667	-53.9167
Hypocnemoides melanopogon	CN1004	Almeirim, REBIO Maicuru	Para	Brazil	0.816667	-53.9167
Sclateria argentata	0M056	Humaitá, margem esquerda Rio Madeira, Ipixuna	Amazonas	Brazil	-7.51833	-63.3378
Sclateria argentata	MAD254	Manicoré, Santa Helena, margem oeste Rio Madeira	Amazonas	Brazil	-6.05069	-62.7386
Sclateria argentata	MAD387	Novo Aripuanã, Cruzeiro, margem oeste Rio Madeira	Amazonas	Brazil	-5.25478	-60.5697
Sclateria argentata	MAD397	Novo Aripuanã, Cruzeiro, margem oeste Rio Madeira	Amazonas	Brazil	-5.25478	-60.5697
Sclateria argentata	MSF396	NA	NA	Brazil	NA	NA
Sclateria argentata	MSF403	NA	NA	Brazil	NA	NA
Sclateria argentata	MSF456	NA	NA	Brazil	NA	NA
Sclateria argentata	MSF476	NA	NA	Brazil	NA	NA
Sclateria argentata	MSF490	NA	NA	Brazil	NA	NA
Sclateria argentata	MSF495	NA	NA	Brazil	NA	NA
Sclateria argentata	MSF496	NA	NA	Brazil	NA	NA
Sclateria argentata	MSF497	NA	NA	Brazil	NA	NA
Sclateria argentata	MSF501	NA	NA	Brazil	NA	NA
Sclateria argentata	MSF537	NA	NA	Brazil	NA	NA
Sclateria argentata	MSF539	NA	NA	Brazil	NA	NA
Sclateria argentata	OM205	Machadinho D'Oeste, margem direita Rio Jiparaná	Rondônia	Brazil	-8.90914	-62
Sclateria argentata	OM206	Machadinho D'Oeste, margem direita Rio Jiparaná	Rondônia	Brazil	-8.90914	-62
Sclateria argentata	B8963	NA	NA	Brazil	NA	NA
Sclateria argentata	B9240	NA	NA	Brazil	NA	NA
Sclateria argentata	B9528	NA	NA	Brazil	NA	NA
Sclateria argentata	B12717	NA	NA	Brazil	NA	NA
Sclateria argentata	B12949	NA	NA	Brazil	NA	NA
Sclateria argentata	B12952	NA	NA	Brazil	NA	NA
Sclateria argentata	B12991	NA	NA	Brazil	NA	NA
Sclateria argentata	B18380	NA	NA	Brazil	NA	NA
Sclateria argentata	JTW1113	South of Nova Mutum	Mato Grosso	Brazil	-14.069	-56.1385
Sclateria argentata	AMA545	Estirão do Equador, Atalaia do Norte (04o31'49"S;71o36'58,5"W)	Amazonas	Brazil	-4.53028	-71.6162
Sclateria argentata	B103582	NA	NA	Brazil	NA	NA
Sclateria argentata	B10844	NA	NA	Brazil	NA	NA
Sclateria argentata	B28097	NA	NA	Brazil	NA	NA
Sclateria argentata	B3624	NA	NA	Brazil	NA	NA
Sclateria argentata	FM433524	NA	NA	Brazil	NA	NA
Sclateria argentata	UFAC1983	Feijó, Rio Envira, Novo Porto, Foz do Ig. Paraná do Ouro (8o27'35,5"S;70o33'22,9"W)	Acre	Brazil	-8.45986	-70.5564
Sclateria argentata	UFAC565	Bujari, Floresta Estadual do Antimary, Limoeiro (09o21'09,0"S,68o05'40,2"W)	Acre	Brazil	-9.3525	-68.0945
Sclateria naevia	FM392216			Brazil	NA	NA
Sclateria naevia	PPBIO177	Portel, FLONA do Caxiuanã, Plot PPBIO	Para	Brazil	-1.95	-51.6
Sclateria naevia	BARCA009	NA	NA	Brazil	NA	NA
Sclateria naevia	SMD50	Abaetetuba	Para	Brazil	-1.748	-48.8475
Sclateria naevia	MARJ092	Ilha do Marajó, Ponta de Pedras, Fazenda Santa Maria	Para	Brazil	-1.33564	-48.953
Sclateria naevia	MAYA024	Marajó, Chaves, Fazenda São Marcos	Para	Brazil	-0.80775	-49.3903
Sclateria naevia	MARJ114	Ilha do Marajó, Município de Chaves, cerca de 4 km S	Para	Brazil	-0.181306	-49.9721
Sclateria naevia	AGP001	NA	NA	Brazil	NA	NA
Sclateria naevia	AGP002	NA	NA	Brazil	NA	NA
Sclateria naevia	GUR302	NA	NA	Brazil	NA	NA
Dendrocincla fuliginosa atrirostris	PPS3621	Brazil, Mato Grosso, Marcelândia, Fazenda Golin (S -11,26562; W -54,72123)	Mato Grosso	Brazil	NA	NA	PRJNA600749	SRS6000815
Dendrocincla fuliginosa atrirostris	JTW1374	Brazil, Mato Grosso, Sinop, Faz. Missioneira (S -11.59762, W -55.66064)	Mato Grosso	Brazil	-11.5976	-55.6606	PRJNA600749	SRS6000767
Dendrocincla fuliginosa atrirostris	JTW1387	Faz. Missioneira along Rio Teles Pires	Mato Grosso	Brazil	-11.5976	-55.6606	PRJNA600749	SRS6000797
Dendrocincla fuliginosa atrirostris	PPS306	Faz. Missioneira along Rio Teles Pires	Mato Grosso	Brazil	-11.6064	-55.675	PRJNA600749	SRS6000779
Dendrocincla fuliginosa atrirostris	MT007	NA	NA	Brazil	NA	NA	PRJNA600749	SRS6000801
Dendrocincla fuliginosa atrirostris	MT036	NA	NA	Brazil	NA	NA	PRJNA600749	SRS6000722
Dendrocincla fuliginosa atrirostris	MT078	Querência, Fazenda Tanguro	Mato Grosso	Brazil	-12.8915	-52.3739	PRJNA600749	SRS6000721
Dendrocincla fuliginosa atrirostris	MT067	Querência, Fazenda Tanguro	Mato Grosso	Brazil	-13.063	-52.381	PRJNA600749	SRS6000802
Dendrocincla fuliginosa atrirostris	PPS282	Fazenda Prezzoto	Mato Grosso	Brazil	-13.1261	-54.4291	PRJNA600749	SRS6000812
Dendrocincla fuliginosa atrirostris	PPS293	Fazenda Prezzoto	Mato Grosso	Brazil	-13.1261	-54.4291	PRJNA600749	SRS6000814
Dendrocincla fuliginosa atrirostris	FM391078	Palmasola, Rio Manupari	La Paz	Bolivia	NA	NA	PRJNA600749	SRS6000747
Dendrocincla fuliginosa atrirostris	FM391076	Hacienda Los Angeles, 10 km E Riberalta	El Beni	Bolivia	NA	NA	PRJNA600749	SRS6000719
Dendrocincla fuliginosa atrirostris	FM391075	Palmasola, Rio Manupari	La Paz	Bolivia	NA	NA	PRJNA600749	SRS6000744
Dendrocincla fuliginosa atrirostris	FM391077	Hacienda Los Angeles, 10 km E Riberalta	El Beni	Bolivia	NA	NA	PRJNA600749	SRS6000745
Dendrocincla fuliginosa atrirostris	FM429948	Paucartambo, San Pedro	Cuzco	Peru	NA	NA	PRJNA600749	SRS6000748
Dendrocincla fuliginosa rufoolivacea	PIME016	Belterra, Flona do Tapajós, Br 163 km 17	Para	Brazil	NA	NA	PRJNA600749	SRS6000782
Dendrocincla fuliginosa rufoolivacea	MSF261	Anapu, Fazenda do Raimundo	Para	Brazil	-3.1523	-51.6035	PRJNA600749	SRS6000772
Dendrocincla fuliginosa rufoolivacea	PIME112	Belterra, Fazenda Treviso, margem esquerda Igarapé Moju	Para	Brazil	-3.47294	-54.5655	PRJNA600749	SRS6000774
Dendrocincla fuliginosa rufoolivacea	MSF222	Pacajá, Fazenda do Zé Mario	Para	Brazil	-3.79746	-50.7079	PRJNA600749	SRS6000800
Dendrocincla fuliginosa rufoolivacea	PIME231	Altamira, Flona do Trairão	Para	Brazil	-4.60875	-55.4966	PRJNA600749	SRS6000805
Dendrocincla fuliginosa rufoolivacea	PIME042	Itaituba, Flona Itaituba II, Capãozinho	Para	Brazil	NA	NA	PRJNA600749	SRS6000804
Dendrocincla fuliginosa rufoolivacea	PIME420	Altamira, BR 163, Castelo dos Sonhos	Para	Brazil	-8.45129	-55.1499	PRJNA600749	SRS6000766
Dendrocincla fuliginosa rufoolivacea	JTW1296	Faz. Ipiranga	Mato Grosso	Brazil	-9.26355	-54.4685	PRJNA600749	SRS6000775
Dendrocincla fuliginosa rufoolivacea	PPS188	Faz. Ipiranga, Altamira	Para	Brazil	-9.26392	-54.4677	PRJNA600749	SRS6000777
Dendrocincla fuliginosa rufoolivacea	PPS187	Faz. Ipiranga, Altamira	Para	Brazil	-9.26392	-54.4677	PRJNA600749	SRS6000809
Dendrocincla merula	JANP110050	Pantiacolla	Madre de Dios	Peru	-12.6559	-71.2322
Dendrocincla merula	JANP110066	Pantiacolla	Madre de Dios	Peru	-12.6559	-71.2322
Dendrocincla merula	JANP110313	Pantiacolla	Madre de Dios	Peru	-12.6559	-71.2322
Dendrocincla merula	JANP121619	Pantiacolla	Madre de Dios	Peru	-12.6559	-71.2322
Dendrocincla merula	JANP130560	Pantiacolla	Madre de Dios	Peru	-12.6559	-71.2322
Dendrocincla tyrannina	JANW120874	Wayqecha	Cuzco	Peru	-13.1747	-71.5965
Dendrocincla tyrannina	JANW120916	Wayqecha	Cuzco	Peru	-13.1747	-71.5965
Dendrocincla tyrannina	JANW130218	Wayqecha	Cuzco	Peru	-13.1747	-71.5965
Dendrocincla tyrannina	JANW130219	Wayqecha	Cuzco	Peru	-13.1747	-71.5965
Dendrocincla tyrannina	JANW130357	Wayqecha	Cuzco	Peru	-13.1747	-71.5965
Dendrocincla tyrannina	JANW130402	Wayqecha	Cuzco	Peru	-13.1747	-71.5965
Xiphorhynchus spixii	MSF111	Faz. Ipiranga	Altamira	Brazil	-9.26211	-54.4213	PRJNA433557	SRS2938183
Xiphorhynchus spixii	PPS204	Fazenda Ipiranga	Altamira	Brazil	-9.27243	-54.4901	PRJNA433557	SRS2938186
Xiphorhynchus spixii	JTW1284	Faz. Ipiranga	Mato Grosso	Brazil	-9.26355	-54.4685	PRJNA433557	SRS2938248
Xiphorhynchus spixii	BR163010	Altamira, 30 km SW Castelo dos Sonhos, Fazenda Jamanxin (8o23'55,5"S,55o23'08"W)	Para	Brazil	-8.39875	-55.3856	PRJNA433557	SRS2938237
Xiphorhynchus spixii	BR163028	Altamira, 30 km SW Castelo dos Sonhos, Fazenda Jamanxin (8o23'22,9"S,55o22'12,8"W)	Para	Brazil	-8.38969	-55.3702	PRJNA433557	SRS2938236
Xiphorhynchus spixii	BR163029	Altamira, 30 km SW Castelo dos Sonhos, Fazenda Jamanxin (8o23'22,9"S,55o22'12,8"W)	Para	Brazil	-8.38969	-55.3702	PRJNA433557	SRS2938240
Xiphorhynchus spixii	BR163130	20 km SW de Novo Progresso (7o11'29,1"S,55o29'43.3"W)	Para	Brazil	-7.19142	-55.4954	PRJNA433557	SRS2938241
Xiphorhynchus spixii	BR163145	20 km SW de Novo Progresso (7o11'29,1"S,55o29'43.3"W)	Para	Brazil	-7.19142	-55.4954	PRJNA433557	SRS2938244
Xiphorhynchus spixii	MPDS1217	Jacareacanga, FLONA do Crepori, Rio das Tropas, Cotovelo (6°31'8,23"S;57°26'40,4"W)	Para	Brazil	-6.51895	-57.4446	PRJNA433557	SRS2938158
Xiphorhynchus spixii	MPDS1302	Jacareacanga, FLONA Crepori, Rio das Tropas, Cotovelo (6o31'823"S; 57o26'40,4"W)	Para	Brazil	-6.51895	-57.4446	PRJNA433557	SRS2938169
Xiphorhynchus spixii	MPDS1324	Jacareacanga, FLONA Crepori, Igarapé do Cocho	Para	Brazil	-6.51895	-57.4446	PRJNA433557	SRS2938168
Xiphorhynchus spixii	PIME409	Novo Progresso, BR 163, Fazenda Rubens (S07.12922o;W55.42517o)	Para	Brazil	-7.12922	-55.4252
Xiphorhynchus spixii	BR163185	Itaituba, 7 km NW Moraes de Almeida (6o12'07,7"W,55o41'17,6"W)	Para	Brazil	-6.20214	-55.6882	PRJNA433557	SRS2938174
Xiphorhynchus spixii	TM005	Altamira, Floresta Nacional de Altamira (06o04'S;55o19'W)	Para	Brazil	-6.06667	-55.3167	PRJNA433557	SRS2938177
Xiphorhynchus spixii	PIME479	Jacareacanga, Igarapé do Rato (05o24'02,3"S;56o55'04,2"W)	Para	Brazil	-5.40064	-56.9178	PRJNA433557	SRS2938166
Xiphorhynchus spixii	SER014	Itaituba, Mina de Ouro Palito	Para	Brazil	-6.31	-55.78	PRJNA433557	SRS2938239
Xiphorhynchus spixii	PIME217	Altamira, Flona do Trairão (04o36'31,5"S;55o29'47,6"W)	Para	Brazil	-4.60875	-55.4966	PRJNA433557	SRS2938170
Xiphorhynchus spixii	PIME257	Trairão, FLONA do Trairão (04o32'27,4"S;55o12'38,3"W)	Para	Brazil	-4.54094	-55.2106	PRJNA433557	SRS2938164
Xiphorhynchus spixii	PIME092	Belterra, Fazenda Treviso, margem esquerda Igarapé Moju (S03.47294o;W054.56546o)	Para	Brazil	-3.47294	-54.5655	PRJNA433557	SRS2938171
Xiphorhynchus spixii	PIME100	Belterra, Fazenda Treviso, margem esquerda Igarapé Moju (S03.47294o;W054.56546o)	Para	Brazil	-3.47294	-54.5655	PRJNA433557	SRS2938173
Xiphorhynchus elegans	MSF001	south of Nova Mutum	Mato Grosso	Brazil	-14.069	-56.1385	PRJNA433557	SRS2938206
Xiphorhynchus elegans	MT006	Querência, Fazenda Tanguro (12o53'S; 52o22'W)	Mato Grosso	Brazil	-12.8833	-52.3667	PRJNA433557	SRS2938215
Xiphorhynchus elegans	JTW1365	Prezzoto site with the nets in drier cerrado	Mato Grosso	Brazil	-13.1261	-54.4291	PRJNA433557	SRS2938211
Xiphorhynchus elegans	JTW1341	Entre Rios	Mato Grosso	Brazil	-12.5244	-54.3514	PRJNA433557	SRS2938207
Xiphorhynchus elegans	MSF146	Feliz Natal	Mato Grosso	Brazil	-12.5244	-54.3514	PRJNA433557	SRS2938213
Xiphorhynchus elegans	MSF129	Feliz Natal	Mato Grosso	Brazil	-12.108	-54.3123	PRJNA433557	SRS2938208
Xiphorhynchus elegans	JTW1376	Faz. Missioneira along Rio Teles Pires	Mato Grosso	Brazil	-11.5976	-55.6606	PRJNA433557	SRS2938167
Xiphorhynchus elegans	JTW1124	Santa Rita	Mato Grosso	Brazil	-11.0832	-54.3284	PRJNA433557	SRS2938161
Xiphorhynchus elegans	JTW1128	Santa Rita	Mato Grosso	Brazil	-11.0832	-54.3284	PRJNA433557	SRS2938162
Xiphorhynchus elegans	PPS042	Marcelandia	Mato Grosso	Brazil	-11.0832	-54.3284	PRJNA433557	SRS2938160
Xiphorhynchus elegans	PPS045	Marcelandia	Mato Grosso	Brazil	-11.0832	-54.3284	PRJNA433557	SRS2938165
Xiphorhynchus elegans	TLPA167	Paranaíta, margem esquerda Rio Paranaíta, Fazenda Aliança	Mato Grosso	Brazil	-9.583	-56.7156	PRJNA433557	SRS2938189
Xiphorhynchus elegans	TLPB113	Paranaíta, margem esquerda Rio Paranaíta, Fazenda Aliança (9o33'46"S;56o45'40,8"W)	Mato Grosso	Brazil	-9.56278	-56.7613	PRJNA433557	SRS2938190
Xiphorhynchus elegans	MSF212	Faz. Bom Sucesso, Marcelândia	Mato Grosso	Brazil	-10.6308	-53.8745	PRJNA433557	SRS2938163
Xiphorhynchus elegans	JTW1433	Faz. Bom Sucesso, Marcelândia	Mato Grosso	Brazil	-10.6308	-53.8795	PRJNA433557	SRS2938156
Xiphorhynchus elegans	ABG141	Peixoto de Azevedo; Fazenda Juruna	Mato Grosso	Brazil	-10.4193	-53.5469	PRJNA433557	SRS2938157
Xiphorhynchus elegans	TLPA206	Paranaíta, Rio Teles Pires, margem esquerda (09o24'51,4"S;56o33'39,7"W)	Mato Grosso	Brazil	-9.41428	-56.561	PRJNA433557	SRS2938187
Xiphorhynchus elegans	TLPA207	Paranaíta, Rio Teles Pires, margem esquerda (09o24'51,4"S;56o33'39,7"W)	Mato Grosso	Brazil	-9.41428	-56.561	PRJNA433557	SRS2938191
Xiphorhynchus elegans	PPS065	Fazenda Pium	Mato Grosso	Brazil	-10.5036	-54.3968	PRJNA433557	SRS2938246
Mionectes olivaceus	JANP116487	Pantiacolla	Madre de Dios	Peru	-12.6559	-71.2322
Mionectes olivaceus	JANP116489	Pantiacolla	Madre de Dios	Peru	-12.6559	-71.2322
Mionectes olivaceus	JANP130059	Pantiacolla	Madre de Dios	Peru	-12.6559	-71.2322
Mionectes olivaceus	JANP130088	Pantiacolla	Madre de Dios	Peru	-12.6559	-71.2322
Mionectes olivaceus	JANP130179	Pantiacolla	Madre de Dios	Peru	-12.6559	-71.2322
Mionectes olivaceus	JANP130433	Pantiacolla	Madre de Dios	Peru	-12.6559	-71.2322
Mionectes olivaceus	JANP130754	Pantiacolla	Madre de Dios	Peru	-12.6559	-71.2322
Mionectes striaticollis	JANW130044	Wayqecha	Cuzco	Peru	-13.1747	-71.5965
Mionectes striaticollis	JANW130088	Wayqecha	Cuzco	Peru	-13.1747	-71.5965
Mionectes striaticollis	JANW130090	Wayqecha	Cuzco	Peru	-13.1747	-71.5965
Mionectes striaticollis	JANW130119	Wayqecha	Cuzco	Peru	-13.1747	-71.5965
Mionectes striaticollis	JANW130140	Wayqecha	Cuzco	Peru	-13.1747	-71.5965
Mionectes striaticollis	JANW130153	Wayqecha	Cuzco	Peru	-13.1747	-71.5965
Ceratopipra erythrocephala	B2615	NA	NA	NA	NA	NA
Ceratopipra erythrocephala	B27671	NA	NA	NA	NA	NA
Ceratopipra erythrocephala	B27884	NA	NA	NA	NA	NA
Ceratopipra erythrocephala	B4161	NA	NA	NA	NA	NA
Ceratopipra erythrocephala	B42717	NA	NA	NA	NA	NA
Ceratopipra erythrocephala	B42741	NA	NA	NA	NA	NA
Ceratopipra erythrocephala	B5443	NA	NA	NA	NA	NA
Ceratopipra erythrocephala	B7014	NA	NA	NA	NA	NA
Ceratopipra erythrocephala	B7312	NA	NA	NA	NA	NA
Ceratopipra erythrocephala	AMA216	NA	NA	NA	NA	NA
Ceratopipra rubrocapilla	B4615	NA	NA	NA	NA	NA
Ceratopipra rubrocapilla	B5082	NA	NA	NA	NA	NA
Ceratopipra rubrocapilla	AMA340	NA	NA	NA	NA	NA
Ceratopipra rubrocapilla	AMA601	NA	NA	NA	NA	NA
Ceratopipra rubrocapilla	CAM117	NA	NA	NA	NA	NA
Ceratopipra rubrocapilla	CUJ027	NA	NA	NA	NA	NA
Ceratopipra rubrocapilla	CUJ072	NA	NA	NA	NA	NA
Ceratopipra rubrocapilla	PUC007	NA	NA	NA	NA	NA
Ceratopipra rubrocapilla	PUC008	NA	NA	NA	NA	NA
Ceratopipra rubrocapilla	UFAC1007	NA	NA	NA	NA	NA
Ceratopipra rubrocapilla	UFAC1687	NA	NA	NA	NA	NA
Ceratopipra rubrocapilla	UFAC476	NA	NA	NA	NA	NA
Chiroxiphia boliviana	JANSP120696	San Pedro	Cuzco	Peru	-13.0564	-71.545
Chiroxiphia boliviana	JANSP120779	San Pedro	Cuzco	Peru	-13.0564	-71.545
Chiroxiphia boliviana	JANSP120784	San Pedro	Cuzco	Peru	-13.0564	-71.545
Chiroxiphia boliviana	JANSP120622	San Pedro	Cuzco	Peru	-13.0564	-71.545
Chiroxiphia boliviana	JANSP120909	San Pedro	Cuzco	Peru	-13.0564	-71.545
Chiroxiphia boliviana	JANSP120947	San Pedro	Cuzco	Peru	-13.0564	-71.545
Chiroxiphia pareola	LSU8858	NA	Pando	Bolivia	NA	NA
Chiroxiphia pareola	LSU8860	NA	Pando	Bolivia	NA	NA
Chiroxiphia pareola	LSU8910	NA	Pando	Bolivia	NA	NA
Chiroxiphia pareola	LSU9057	NA	Pando	Bolivia	NA	NA
Chiroxiphia pareola	LSU9078	NA	Pando	Bolivia	NA	NA
Chiroxiphia pareola	LSU9083	NA	Pando	Bolivia	NA	NA
Chiroxiphia pareola	LSU9143	NA	Pando	Bolivia	NA	NA
Manacus manacus manacus	CN243	NA	NA	NA	NA	NA
Manacus manacus manacus	CN831	NA	NA	NA	NA	NA
Manacus manacus manacus	DPN72	NA	NA	NA	NA	NA
Manacus manacus manacus	ORX37	NA	NA	NA	NA	NA
Manacus manacus manacus	ORX364	NA	NA	NA	NA	NA
Manacus manacus purus	AMANA63	NA	NA	NA	NA	NA
Manacus manacus purus	AMZ1045	NA	NA	NA	NA	NA
Manacus manacus purus	ARAII110	NA	NA	NA	NA	NA
Manacus manacus purus	CAM78	NA	NA	NA	NA	NA
Manacus manacus purus	MIRI038	NA	NA	NA	NA	NA
Manacus manacus purus	PIME107	NA	NA	NA	NA	NA
Pipra aureola	CN1191	Almeirim, FLOTA do Paru	Para	Brazil	-0.933333	-53.2333
Pipra aureola	CN1212	Almeirim, FLOTA do Paru	Para	Brazil	-0.933333	-53.2333
Pipra aureola	CN1229	Almeirim, FLOTA do Paru	Para	Brazil	-0.933333	-53.2333
Pipra aureola	CN1049	Almeirim, FLOTA do Paru	Para	Brazil	-0.933333	-53.2333
Pipra aureola	CN1052	Almeirim, FLOTA do Paru	Para	Brazil	-0.933333	-53.2333
Pipra aureola	CN1163	Almeirim, FLOTA do Paru	Para	Brazil	-0.933333	-53.2333
Pipra aureola	MAYA018	Marajó, Anajás, Mocoons	Para	Brazil	-0.651806	-49.4536
Pipra aureola	FM391565	NA	NA	NA	NA	NA
Pipra aureola	FM391566	NA	NA	NA	NA	NA
Pipra aureola	FM391568	NA	NA	NA	NA	NA
Pipra aureola	FM391569	NA	NA	NA	NA	NA
Pipra aureola	FM391571	NA	NA	NA	NA	NA
Pipra aureola	FM391572	NA	NA	NA	NA	NA
Pipra aureola	FM94838	NA	NA	NA	NA	NA
Pipra aureola	FM94840	NA	NA	NA	NA	NA
Pipra aureola	FM94843	NA	NA	NA	NA	NA
Pipra aureola	FM94844	NA	NA	NA	NA	NA
Pipra aureola	FM391564	NA	NA	NA	NA	NA
Pipra fasciiauda	MAD165	Humaitá, São Salvador, margem oeste Rio Madeira	Amazonas	Brazil	-6.73456	-62.3521
Pipra fasciiauda	MAD239	Manicoré, Santa Helena, margem oeste Rio Madeira	Amazonas	Brazil	-6.05069	-62.7386
Pipra fasciiauda	MAD240	Manicoré, Santa Helena, margem oeste Rio Madeira	Amazonas	Brazil	-6.05069	-62.7386
Pipra fasciiauda	MAD232	Manicoré, Santa Helena, margem oeste Rio Madeira	Amazonas	Brazil	-6.05069	-62.7386
Pipra fasciiauda	MAD241	Manicoré, Santa Helena, margem oeste Rio Madeira	Amazonas	Brazil	-6.05069	-62.7386
Pipra fasciiauda	MAD244	Manicoré, Santa Helena, margem oeste Rio Madeira	Amazonas	Brazil	-6.05069	-62.7386
Pipra fasciiauda	MAD245	Manicoré, Santa Helena, margem oeste Rio Madeira	Amazonas	Brazil	-6.05069	-62.7386
Pipra fasciiauda	MAD323	Manicoré, Colares, margem leste Rio Madeira	Amazonas	Brazil	-5.51803	-60.8337
Pipra fasciiauda	MAD340	Manicoré, Colares, margem leste Rio Madeira	Amazonas	Brazil	-5.51803	-60.8337
Pipra fasciiauda	MAD354	Manicoré, Colares, margem leste Rio Madeira	Amazonas	Brazil	-5.51803	-60.8337
Pipra fasciiauda	MAD361	Manicoré, Colares, margem leste Rio Madeira	Amazonas	Brazil	-5.51803	-60.8337
Lepidothrix iris eucephala	PIME093	Belterra, Fazenda Treviso, Igarape Moju left bank	Para	Brazil	-3.792	-54.949	PRJNA421731	SRS2753650
Lepidothrix iris eucephala	PIME099	Belterra, Fazenda Treviso, Igarape Moju left bank	Para	Brazil	-3.792	-54.949	PRJNA421731	SRS2753663
Lepidothrix iris eucephala	PIME101	Belterra, Fazenda Treviso, Igarape Moju left bank	Para	Brazil	-3.792	-54.949	PRJNA421731	SRS2753648
Lepidothrix iris eucephala	PIME104	Belterra, Fazenda Treviso, Igarape Moju left bank	Para	Brazil	-3.792	-54.949	PRJNA421731	SRS2753647
Lepidothrix iris eucephala	PIME111	Belterra, Fazenda Treviso, Igarape Moju left bank	Para	Brazil	-3.792	-54.949	PRJNA421731	SRS2753655
Lepidothrix iris eucephala	PIME119	Placas, Assentamento Comunidade Fortaleza	Para	Brazil	-3.792	-54.949	PRJNA421731	SRS2753646
Lepidothrix iris eucephala	MF017	Trairao, Modulo 1, BR 163	Para	Brazil	-4.469	-55.8503	PRJNA421731	SRS2753649
Lepidothrix iris eucephala	MF020	Trairao, Modulo 1, BR 163	Para	Brazil	-4.469	-55.8503	PRJNA421731	SRS2753637
Lepidothrix iris eucephala	PIME249	Altamira, RESEX Riosinho do Anfrisio	Para	Brazil	-4.64	-55.46	PRJNA421731	SRS2753653
Lepidothrix iris eucephala	PIME250	Altamira, RESEX Riosinho do Anfrisio	Para	Brazil	NA	NA	PRJNA421731	SRS2753652
Lepidothrix iris eucephala	A16282d	Rio Tapajos right bank; 69 km SW of Itaituba	Para	Brazil	NA	NA	PRJNA421731	SRS2753707
Lepidothrix iris eucephala	A16196d	NA	NA	Brazil	NA	NA
Lepidothrix iris eucephala	A14594d	Rio Tapajos right bank and rio Jamanxim right bank; 80 km SW of Itaituba	Para	Brazil	-4.883	-56.417	PRJNA421731	SRS2753674
Lepidothrix iris eucephala	A10009	Rio Tapajos right bank and rio Jamanxim right bank; ca. 105 km SW of Itaituba; mod. J	Para	Brazil	NA	NA	PRJNA421731	SRS2753669
Lepidothrix iris eucephala	A11337	Rio Tapajos right bank; 102 km SE of Itaituba, mod. J	Para	Brazil	NA	NA	PRJNA421731	SRS2753667
Lepidothrix iris eucephala	BR163190	Itaituba, 7 km NW Moraes de Almeida	Para	Brazil	-6.202	-55.688	PRJNA421731	SRS2753662
Lepidothrix iris eucephala	MA004	Moraes Almeida, Transgarimpeira, Rio Jamanxim East bank	Para	Brazil	NA	NA	PRJNA421731	SRS2753623
Lepidothrix nattereri	JTW1104	South of Nova Mutum	Mato Grosso	Brazil	-14.069	-56.1385	PRJNA421731	SRS2753691
Lepidothrix nattereri	JTW1105	South of Nova Mutum	Mato Grosso	Brazil	-14.069	-56.1385	PRJNA421731	SRS2753697
Lepidothrix nattereri	MSF037	Marcelandia	Mato Grosso	Brazil	-11.083	-54.328	PRJNA421731	SRS2753711
Lepidothrix nattereri	MSF144	Feliz Natal	Mato Grosso	Brazil	-12.5244	-54.3514	PRJNA421731	SRS2753656
Lepidothrix nattereri	MSF188	Faz. Rio do Ouro	Mato Grosso	Brazil	-11.333	-54.1494
Lepidothrix nattereri	MSF201	Faz. Rio do Ouro	Mato Grosso	Brazil	-11.333	-54.1494
Lepidothrix nattereri	MSF208	Faz. Bom Sucesso	Mato Grosso	Brazil	-10.6308	-53.8795
Lepidothrix nattereri	MSF209	Faz. Bom Sucesso	Mato Grosso	Brazil	-10.6308	-53.8795
Lepidothrix nattereri	MT004	Querencia, Fazenda Tanguro	Mato Grosso	Brazil	-13.07	-52.37	PRJNA421731	SRS2753696
Lepidothrix nattereri	PPS023	Marcelandia	Mato Grosso	Brazil	-11.083	-54.328	PRJNA421731	SRS2753660
Lepidothrix nattereri	PPS024	Marcelandia	Mato Grosso	Brazil	-11.083	-54.328	PRJNA421731	SRS2753706
Lepidothrix nattereri	PPS025	Marcelandia	Mato Grosso	Brazil	-11.083	-54.328	PRJNA421731	SRS2753671
Lepidothrix nattereri	PPS057	Marcelandia	Mato Grosso	Brazil	-11.083	-54.328	PRJNA421731	SRS2753665
Lepidothrix nattereri	PPS243	Feliz Natal	Mato Grosso	Brazil	-12.108	-54.312	PRJNA421731	SRS2753687
Lepidothrix nattereri	PPS321	Uniao do Sul	Mato Grosso	Brazil	-11.5727	-54.2341	PRJNA421731	SRS2753688
Lepidothrix nattereri	PPS373	Marcelandia	Mato Grosso	Brazil	-10.6308	-53.8795
Lepidothrix nattereri	PPS374	Marcelandia	Mato Grosso	Brazil	-10.631	-53.88	PRJNA421731	SRS2753685
Lepidothrix nattereri	PPS375	Marcelandia	Mato Grosso	Brazil	-10.6308	-53.8795
Lepidothrix nattereri	TLPAA236	NA	NA	Brazil	NA	NA
Lepidothrix nattereri	TLPB003	Paranaita, Rio Teles Pires right bank	Mato Grosso	Brazil	-9.486	-56.477	PRJNA421731	SRS2753704
Lepidothrix nattereri	TLPC057	Paranaita, Rio Teles Pires, Fazenda Joao Carvalho	Mato Grosso	Brazil	NA	NA	PRJNA421731	SRS2753695
Lepidothrix nattereri	TLPC108	Paranaita, Rio Teles Pires, Fazenda Joao Carvalho	Mato Grosso	Brazil	NA	NA	PRJNA421731	SRS2753725
Lepidothrix nattereri	TLPc074	Paranaita, Rio Teles Pires, Fazenda Joao Carvalho	Mato Grosso	Brazil	NA	NA	PRJNA421731	SRS2753694
Lepidothrix nattereri	TLPc151	Paranaita, Rio Teles Pires, Fazenda Joao Carvalho	Mato Grosso	Brazil	NA	NA	PRJNA421731	SRS2753729
Chlorospingus flavigularis	JANSP13010	San Pedro	Cuzco	Peru	-13.0564	-71.545
Chlorospingus flavigularis	JANSP13013	San Pedro	Cuzco	Peru	-13.0564	-71.545
Chlorospingus flavigularis	JANSP120712	San Pedro	Cuzco	Peru	-13.0564	-71.545
Chlorospingus flavigularis	JANSP120739	San Pedro	Cuzco	Peru	-13.0564	-71.545
Chlorospingus flavigularis	JANSP120740	San Pedro	Cuzco	Peru	-13.0564	-71.545
Chlorospingus flavigularis	JANSP121337	San Pedro	Cuzco	Peru	-13.0564	-71.545
Chlorospingus parvirostris	FMNH430076	Paucartambo	Cuzco	Peru	-13.0564	-71.5481
Chlorospingus parvirostris	FMNH430077	Paucartambo	Cuzco	Peru	-13.0564	-71.5481
Chlorospingus parvirostris	JANSP120799	San Pedro	Cuzco	Peru	-13.0564	-71.545
Chlorospingus parvirostris	JANSP121410	San Pedro	Cuzco	Peru	-13.0564	-71.545
Ramphocelus carbo	JTW1823	Pogo de Caryarachi	San Martin	Peru	-6.32848	-76.2822	PRJNA725153	SRR14326949
Ramphocelus carbo	JTW1806	2 km south of Pampa Hermosa	San Martin	Peru	-6.13091	-76.2717	PRJNA725153	SRR14326975
Ramphocelus carbo	JTW1807	San Juan de Pamplona	Loreto	Peru	-6.00772	-76.2492	PRJNA725153	SRR14327032
Ramphocelus carbo	JTW1810	San Juan de Pamplona	Loreto	Peru	-5.93078	-76.1412	PRJNA725153	SRR14326974
Ramphocelus carbo	JTW1808	San Juan de Pamplona	Loreto	Peru	-5.90904	-76.1058	PRJNA725153	SRR14326936
Ramphocelus carbo	JTW1809	San Juan de Pamplona	Loreto	Peru	-5.90904	-76.1058	PRJNA725153	SRR14326942
Ramphocelus carbo	JTW1820	San Juan de Pamplona	Loreto	Peru	-5.88663	-76.1011	PRJNA725153	SRR14326948
Ramphocelus carbo	JTW1814	San Juan de Pamplona	Loreto	Peru	-5.88491	-76.1024	PRJNA725153	SRR14326950
Ramphocelus carbo	JTW1816	San Juan de Pamplona	Loreto	Peru	-5.88491	-76.1024	PRJNA725153	SRR14326940
Ramphocelus carbo	JTW1817	San Juan de Pamplona	Loreto	Peru	-5.88491	-76.1024	PRJNA725153	SRR14326939
Ramphocelus carbo	JTW1819	San Juan de Pamplona	Loreto	Peru	-5.88491	-76.1024	PRJNA725153	SRR14326947
Ramphocelus carbo	JTW1815	San Juan de Pamplona	Loreto	Peru	-5.88189	-76.1014	PRJNA725153	SRR14326968
Ramphocelus carbo	JTW1813	San Juan de Pamplona	Loreto	Peru	-5.88218	-76.1007	PRJNA725153	SRR14326951
Ramphocelus melanogaster	JTW1844	Aguas Claras	San Martin	Peru	-5.72701	-77.556	PRJNA725153	SRR14325360
Ramphocelus melanogaster	JTW1843	Aguas Claras	San Martin	Peru	-5.72701	-77.556	PRJNA725153	SRR14325362
Ramphocelus melanogaster	JTW1842	Aguas Claras	San Martin	Peru	-5.72701	-77.556	PRJNA725153	SRR14325747
Ramphocelus melanogaster	JTW1841	Aguas Claras	San Martin	Peru	-5.72701	-77.556	PRJNA725153	SRR14325746
Ramphocelus melanogaster	JTW1840	Pioneros	San Martin	Peru	-5.72547	-77.5195	PRJNA725153	SRR14325745
Ramphocelus melanogaster	JTW1839	Pioneros	San Martin	Peru	-5.72547	-77.5195	PRJNA725153	SRR14325743
Ramphocelus melanogaster	JTW1838	Pioneros	San Martin	Peru	-5.72547	-77.5195	PRJNA725153	SRR14325658
Ramphocelus melanogaster	JTW1837	Pioneros	San Martin	Peru	-5.72547	-77.5195	PRJNA725153	SRR14325770
Ramphocelus melanogaster	JTW1836	Pioneros	San Martin	Peru	-5.72737	-77.5198	PRJNA725153	SRR14325776
Ramphocelus melanogaster	JTW1835	Pioneros	San Martin	Peru	-5.72737	-77.5198	PRJNA725153	SRR14325657
Ramphocelus melanogaster	JTW1834	Pioneros	San Martin	Peru	-5.72737	-77.5198	PRJNA725153	SRR14325655
Ramphocelus melanogaster	JTW1833	Pioneros	San Martin	Peru	-5.72737	-77.5198	PRJNA725153	SRR14325613
Ramphocelus melanogaster	JTW1832	Pioneros	San Martin	Peru	-5.72737	-77.5198	PRJNA725153	SRR14325615
Ramphocelus melanogaster	JTW1831	Three de Maya	San Martin	Peru	-5.74535	-77.4847	PRJNA725153	SRR14325458
Ramphocelus melanogaster	JTW1828	San Miguela	San Martin	Peru	-5.83941	-77.3701	PRJNA725153	SRR14325754
Ramphocelus melanogaster	JTW1830	Palestina	San Martin	Peru	-5.91023	-77.3592	PRJNA725153	SRR14325791
Ramphocelus melanogaster	JTW1829	Miraflores	San Martin	Peru	-5.91314	-77.3545	PRJNA725153	SRR14325790
Ramphocelus melanogaster	JTW1846	Rioja	San Martin	Peru	-6.04133	-77.1341	PRJNA725153	SRR14325438
Cyphorhinus arada interpositus	JRT015	PA, Mun. Juruti, Base Capiranga, Igarapé Mutum	Para	Brazil	-2.6	-56.1833
Cyphorhinus arada interpositus	MAR163	Manicoré, Rodovia do Estanho, km 126	Amazonas	Brazil	-8.65036	-61.4201
Cyphorhinus arada interpositus	MPDS0937	Juruti, Projeto Juruti/Alcoa, Acampamento Mutum	Para	Brazil	-2.6	-56.1833
Cyphorhinus arada interpositus	UFAC564	Bujari, Floresta Estadual do Antimary, Limoeiro	Acre	Brazil	-9.3525	-68.0945
Cyphorhinus arada interpositus	PIME146	NA	NA	Brazil	NA	NA
Cyphorhinus arada modulator	MSF120	Faz. Ipiranga	Para	Brazil	-9.26211	-54.4213
Cyphorhinus arada modulator	PIME404	Novo Progresso, BR 163, Fazenda Rubens	Para	Brazil	-7.12922	-55.4252
Cyphorhinus arada modulator	AT009	Trairão, APA Tapajós, Área Sul, Rio Novo, margem esquerd	Para	Brazil	NA	NA
Cyphorhinus arada modulator	MSF112	Faz. Ipiranga	Para	Brazil	-9.26211	-54.4213
Cyphorhinus arada modulator	PIME390	Novo Progresso, BR 163, Fazenda Rubens	Para	Brazil	-7.12922	-55.4252
Psarocolius angustifrons	JANSP120923	San Pedro	Cuzco	Peru	-13.0564	-71.545
Psarocolius angustifrons	JANSP120926	San Pedro	Cuzco	Peru	-13.0564	-71.545
Psarocolius angustifrons	JANSP121061	San Pedro	Cuzco	Peru	-13.0564	-71.545
Psarocolius angustifrons	JANSP121094	San Pedro	Cuzco	Peru	-13.0564	-71.545
Psarocolius angustifrons	JANSP121414	San Pedro	Cuzco	Peru	-13.0564	-71.545
Psarocolius atrovirens	FMNH324106			Peru	NA	NA
Psarocolius atrovirens	JANSP120927	San Pedro	Cuzco	Peru	-13.0564	-71.545
Psarocolius atrovirens	JANW121078	Wayqecha	Cuzco	Peru	-13.1747	-71.5965
Psarocolius atrovirens	JANW130171	Wayqecha	Cuzco	Peru	-13.1747	-71.5965
